# Membrane extraction in native lipid nanodiscs reveals dynamic regulation of Cdc42 complexes during cell polarization

**DOI:** 10.1101/2023.06.12.544590

**Authors:** Lars N. Deutz, Sena Sarıkaya, Daniel J. Dickinson

**Affiliations:** Department of Molecular Biosciences The University of Texas at Austin 2415 Speedway, PAT 206 Austin, TX 78712

## Abstract

Embryonic development requires the establishment of cell polarity to enable cell fate segregation and tissue morphogenesis. This process is regulated by Par complex proteins, which partition into polarized membrane domains and direct downstream polarized cell behaviors. The kinase aPKC (along with its cofactor Par6) is a key member of this network and can be recruited to the plasma membrane by either the small GTPase Cdc42 or the scaffolding protein Par3. Although *in vitro* interactions among these proteins are well established, much is still unknown about the complexes they form during development. Here, to enable the study of membrane-associated complexes *in vivo,* we used a maleic acid copolymer to rapidly isolate membrane proteins from single *C. elegans* zygotes into lipid nanodiscs. We show that native lipid nanodisc formation enables detection of endogenous complexes involving Cdc42, which are undetectable when cells are lysed in detergent. We found that Cdc42 interacts more strongly with aPKC/Par6 during polarity maintenance than polarity establishment, two developmental stages that are separated by only a few minutes. We further show that Cdc42 and Par3 do not bind aPKC/Par6 simultaneously, confirming recent *in vitro* findings in an *in vivo* context. Our findings establish a new tool for studying membrane-associated signaling complexes and reveal an unexpected mode of polarity regulation via Cdc42.
