## Supplemental Table 1 for "Membrane extraction in native lipid nanodiscs reveals dynamic regulation of Cdc42 complexes during cell polarization"

### Sheet: Sheet1
REAGENT or RESOURCE	SOURCE	IDENTIFIER
Antibodies
Anti-mNeonGreen nAb	Bulldog Biosciences	Cat# nt250
Biotinylated Anti-mNeonGreen nAb	Nano-tag Biotechnology	Cat# N3205
Chemicals, Peptides, and Recombinant Proteins
EZ-Link NHS-PEG4-biotin	ThermoFisher	Cat# 21330
2-[methoxy(polyethylenxy)9-12-propyl] trimethoxysilane	Gelest, Morrisville, PA	Cat# SIM6492.72
Biotin-PEG-Silane, MW 5,000	Laysan Bio, Arab, AL	Cat# Biotin-PEG-SIL-5K
Neutravidin	ThermoFisher	Cat# 31000
JF646 HaloTag ligand	Laboratory of Luke D. Lavis	N/A
Experimental Models: Organisms/Strains
C. elegans wildtype strain	CGC	N2
C. elegans strain with endogenously tagged mNG::Cdc42 and transgenic mSc::HaloTag Genotype: cpIs132[Pmex-5>mScarlet-I-GLO::Halo::tbb-2 3'UTR loxP ttTi5605] II; cdc-42(cp58[mNeonGreen::3xFlag::cdc-42]) II	This study	UTX166
C. elegans strain with endogenously tagged mNG::Cdc42 and Par6::HaloTag Genotype: par-6(cp346[PAR-6::HaloTag-GLO]) I; cdc-42(cp58[mNeonGreen::3xFlag::cdc-42]) II	This study	UTX163
C. elegans strain with endogenously tagged mNG::Par3 and Par6::mSc Genotype: par-3(cp54[mNeonGreen::3xFlag::par-3]) III ; par-6(djd3 [PAR-6::mScarlet-I::Myc]) I	This study	UTX144
C. elegans strain with endogenously tagged Par6::mNG and HaloTag::aPKC Genotype: par-6(cp45[par-6::mNeonGreen::3xFlag + LoxP unc-119(+) LoxP]) I; pkc-3(cp328[HaloTag-GLO^PKC-3]) II	Dickinson et al., 2017	LP635
C. elegans transgenic strain expressing mNG::PH (membrane marker) Genotype: cpIs42[Pmex-5::mNeonGreen::PLCδ-PH::tbb-2 3'UTR + unc-119(+)] II; unc-119(ed3) III	Heppert et al., 2016	LP271
C. elegans strain with endogenously tagged mNG::aPKC and Par6::HaloTag Genotype: par-6(cp346[PAR-6::HaloTag-GLO]) I; pkc-3(cp41[mNeonGreen:3xFlag::pkc-3]) II	Dickinson et al., 2017	LP747
C. elegans transgenic strain expressing mNG::HaloTag Genotype: cpIs90[Pmex-5::mNG::HaloTag::tbb-2 3'UTR + LoxP] II	Dickinson et al., 2017	LP539
C. elegans strain with endogenously tagged mNG::Cdc42, mSc::Par3 and Par6::HaloTag Genotype: par-6(cp346[PAR-6::HaloTag-GLO]) I; cdc-42(cp58[mNeonGreen::3xFlag::cdc-42]) II; par-3(djd33[mSc-I-GLO::Myc::par-3)III	This study	UTX189
Software and Algorithms
Dynamic SiMPull acquisition plugin for Micro-Manager	Sarıkaya & Dickinson, 2021	https://github.com/dickinson-lab/LaserLysis
Dynamic SiMPull analysis software for MATLAB	Sarıkaya & Dickinson, 2021	https://github.com/dickinson-lab/SiMPull-Analysis-Software
